# Loss of piR-hsa-7221 regulation drives the expression of the LINE1-derived oncogenic lncRNA CASC9 in testicular cancer

**DOI:** 10.64898/2026.02.14.705912

**Authors:** Ahmad Zyoud, Ryan P Cardenas, Nabeelah Almalki, Tinyiko Modikoane, Mohammed Ageeli Hakami, Mansour Alsaleem, Cristina Tufarelli, Nigel P Mongan, Cinzia Allegrucci

## Abstract

Testicular germ cell tumours (TGCTs) are the most common cancer in young males and are considered curable if they respond to platinum-based therapy. However, a significant number of refractory patients develop metastatic disease and the lack targeted therapy remains an unmet clinical need.

To identify novel therapeutic targets, we investigated the epigenetic instability of TGCTs and characterised novel oncogenic gene networks regulated by transposable elements (TEs)-derived long noncoding RNAs (lncRNAs) which are controlled by PIWI-interacting RNAs (piRNAs). A TGCT-specific piRNA signature was identified by bioinformatics analysis of the The Cancer Genome Atlas (TCGA) TGCT dataset and analysis of piRNAs mapped to active LINE1 sequences identified piR-hsa-7221 as a transcriptional regulator of the lncRNA CASC9 in seminoma tumours. We show that piR-hsa-7221 binds to a complementary LINE1 LIPA5 sequence and regulates the expression of CASC9 driven by the LINE1 antisense promoter. Therefore, loss of piR-hsa-7221 drives the upregulation and oncogenic activity of CASC9, which as is impaired after silencing, leading to reduced cancer cell proliferation and invasion, as well as increased sensitivity to cisplatin treatment. These effects are associated with the regulation of the cell cycle, developmental pathways, extracellular matrix, hormone metabolism and immune responses, highlighting WNT signalling as a significant downstream target. Therefore, this novel epigenetic mechanism provides new insights into the role of piRNA-mediated regulation of oncogenic lncRNAs derived from active transposable elements. Importantly, the identification of piR-hsa-7221 and the lncRNA CASC9, together with the associated gene networks highlights novel therapeutic targets for the treatment of seminoma TGCTs.
