## Supplementary material for "Loss of piR-hsa-7221 regulation drives the expression of the LINE1-derived oncogenic lncRNA CASC9 in testicular cancer": Table S2

### Sheet: TGCTs
Identifier
piR_hsa_4516
piR_hsa_23356
piR_hsa_16455
piR_hsa_29783
piR_hsa_7849
piR_hsa_27278
piR_hsa_10611
piR_hsa_20449
piR_hsa_10428
piR_hsa_1294
piR_hsa_13038
piR_hsa_16800
piR_hsa_3580
piR_hsa_6420
piR_hsa_24053
piR_hsa_14435
piR_hsa_28389
piR_hsa_11623
piR_hsa_9977
piR_hsa_2812
piR_hsa_9766
piR_hsa_28532
piR_hsa_1703
piR_hsa_23238
piR_hsa_5742
piR_hsa_10887
piR_hsa_303
piR_hsa_18402
piR_hsa_3575
piR_hsa_5588
piR_hsa_20118
piR_hsa_690
piR_hsa_4809
piR_hsa_5293
piR_hsa_12546
piR_hsa_9527
piR_hsa_24704
piR_hsa_16912
piR_hsa_31664
piR_hsa_17354
piR_hsa_18218
piR_hsa_24703
piR_hsa_1095
piR_hsa_12308
piR_hsa_11651
piR_hsa_32502
piR_hsa_5291
piR_hsa_11149
piR_hsa_11348
piR_hsa_19258
piR_hsa_18854
piR_hsa_18855
piR_hsa_17770
piR_hsa_7667
piR_hsa_16540
piR_hsa_6529
piR_hsa_1301
piR_hsa_3906
piR_hsa_31663
piR_hsa_4746
piR_hsa_12788
piR_hsa_2359
piR_hsa_28409
piR_hsa_24301
piR_hsa_7609
piR_hsa_5749
piR_hsa_1001
piR_hsa_25207
piR_hsa_1657
piR_hsa_22531
piR_hsa_25664
piR_hsa_25208
piR_hsa_21603
piR_hsa_21057
piR_hsa_19193
piR_hsa_29645
piR_hsa_28542
piR_hsa_4832
piR_hsa_502
piR_hsa_6414
piR_hsa_11148
piR_hsa_21066
piR_hsa_26187
piR_hsa_16770
piR_hsa_8791
piR_hsa_31338
piR_hsa_28300
piR_hsa_26165
piR_hsa_152
piR_hsa_20515
piR_hsa_21323
piR_hsa_15637
piR_hsa_6739
piR_hsa_2261
piR_hsa_10119
piR_hsa_3870
piR_hsa_19356
piR_hsa_21026
piR_hsa_29954
piR_hsa_1494
piR_hsa_4660
piR_hsa_31574
piR_hsa_17651
piR_hsa_22438
piR_hsa_27548
piR_hsa_7576
piR_hsa_4337
piR_hsa_31796
piR_hsa_15795
piR_hsa_7649
piR_hsa_5005
piR_hsa_19915
piR_hsa_30671
piR_hsa_17890
piR_hsa_24919
piR_hsa_4597
piR_hsa_10429
piR_hsa_10430
piR_hsa_11423
piR_hsa_10705
piR_hsa_13221
piR_hsa_2186
piR_hsa_18296
piR_hsa_6330
piR_hsa_10236
piR_hsa_19569
piR_hsa_21290
piR_hsa_17674
piR_hsa_2414
piR_hsa_17475
piR_hsa_16434
piR_hsa_7508
piR_hsa_16541
piR_hsa_18856
piR_hsa_4821
piR_hsa_31471
piR_hsa_24537
piR_hsa_22469
piR_hsa_13505
piR_hsa_18850
piR_hsa_23441
piR_hsa_22035
piR_hsa_13402
piR_hsa_8843
piR_hsa_12093
piR_hsa_27797
piR_hsa_17345
piR_hsa_16584
piR_hsa_3386
piR_hsa_23643
piR_hsa_4456
piR_hsa_23846
piR_hsa_13072
piR_hsa_974
piR_hsa_3967
piR_hsa_11159
piR_hsa_27181
piR_hsa_4153
piR_hsa_8266
piR_hsa_4804
piR_hsa_8663
piR_hsa_23039
piR_hsa_27020
piR_hsa_23862
piR_hsa_8877
piR_hsa_18546
piR_hsa_10093
piR_hsa_31005
piR_hsa_4896
piR_hsa_24380
piR_hsa_12492
piR_hsa_19511
piR_hsa_27674
piR_hsa_24344
piR_hsa_21689
piR_hsa_3635
piR_hsa_12946
piR_hsa_31411
piR_hsa_8060
piR_hsa_20309
piR_hsa_8559
piR_hsa_7221
piR_hsa_11079
piR_hsa_22033
piR_hsa_2256
piR_hsa_6284
piR_hsa_6531
piR_hsa_26913
piR_hsa_23102
piR_hsa_5980
piR_hsa_20606
piR_hsa_6758
piR_hsa_13073
piR_hsa_25749
piR_hsa_4167
piR_hsa_30153
piR_hsa_18369
piR_hsa_26213
piR_hsa_17199
piR_hsa_19133
piR_hsa_5505
piR_hsa_547
piR_hsa_19159
piR_hsa_16558
piR_hsa_24041
piR_hsa_2191
piR_hsa_5564
piR_hsa_13333
piR_hsa_10103
piR_hsa_21280
piR_hsa_13644
piR_hsa_7107
piR_hsa_1548
piR_hsa_6614
piR_hsa_21623
piR_hsa_24268
piR_hsa_11887
piR_hsa_11200
piR_hsa_22999
piR_hsa_29854
piR_hsa_9693
piR_hsa_25797
piR_hsa_12201
piR_hsa_6350
piR_hsa_5301
piR_hsa_17253
piR_hsa_28244
piR_hsa_30469
piR_hsa_1309
piR_hsa_20746
piR_hsa_14456
piR_hsa_7527
piR_hsa_4815
piR_hsa_7813
piR_hsa_2600
piR_hsa_3775
piR_hsa_16344
piR_hsa_10886
piR_hsa_3998
piR_hsa_19654
piR_hsa_24785
piR_hsa_31794
piR_hsa_14519
piR_hsa_19218
piR_hsa_2778
piR_hsa_14458
piR_hsa_8079
piR_hsa_18692
piR_hsa_19736
piR_hsa_12398
piR_hsa_24153
piR_hsa_14631
piR_hsa_30198
piR_hsa_22755
piR_hsa_25836
piR_hsa_5360
piR_hsa_18171
piR_hsa_21945
piR_hsa_14377
piR_hsa_17748
piR_hsa_12572
piR_hsa_20455
piR_hsa_15612
piR_hsa_27853
piR_hsa_15135
piR_hsa_17271
piR_hsa_2322
piR_hsa_23755
piR_hsa_16384
piR_hsa_23392
piR_hsa_29311
piR_hsa_29408
piR_hsa_7987
piR_hsa_22929
piR_hsa_14006
piR_hsa_11619
piR_hsa_22139
piR_hsa_20952
piR_hsa_9832
piR_hsa_19076
piR_hsa_21509
piR_hsa_21148
piR_hsa_15282
piR_hsa_27218
piR_hsa_8761
piR_hsa_29288
piR_hsa_22829
piR_hsa_15523
piR_hsa_29912
piR_hsa_9933
piR_hsa_25667
piR_hsa_32052
piR_hsa_31067
piR_hsa_11638
piR_hsa_20274
piR_hsa_2956
piR_hsa_29837
piR_hsa_3391
piR_hsa_2621
piR_hsa_19229
piR_hsa_21677
piR_hsa_18231
piR_hsa_23215
piR_hsa_1082
piR_hsa_22757
piR_hsa_29632
piR_hsa_22065
piR_hsa_30277
piR_hsa_6105
piR_hsa_15886
piR_hsa_2085
piR_hsa_617
piR_hsa_6359
piR_hsa_9492
piR_hsa_20336
piR_hsa_411
piR_hsa_4132
piR_hsa_15670
piR_hsa_31084
piR_hsa_23869
piR_hsa_30958
piR_hsa_7244
piR_hsa_25057
piR_hsa_597
piR_hsa_1712
piR_hsa_24093
piR_hsa_12650
piR_hsa_18272
piR_hsa_25470
piR_hsa_13610
piR_hsa_4229
piR_hsa_14977
piR_hsa_20572
piR_hsa_22415
piR_hsa_12340
piR_hsa_28723
piR_hsa_12399
piR_hsa_8521
piR_hsa_28058
piR_hsa_27963
piR_hsa_11087
piR_hsa_7637
piR_hsa_27467
piR_hsa_20664
piR_hsa_28432
piR_hsa_23065
piR_hsa_19207
piR_hsa_18245
piR_hsa_4738
piR_hsa_5298
piR_hsa_27607
piR_hsa_26065
piR_hsa_32653
piR_hsa_24234
piR_hsa_7229
piR_hsa_2119
piR_hsa_14720
piR_hsa_24436
piR_hsa_12523
piR_hsa_16315
piR_hsa_16119
piR_hsa_21966
piR_hsa_21237
piR_hsa_12581
piR_hsa_1802
piR_hsa_20039
piR_hsa_7102
piR_hsa_1889
piR_hsa_3586
piR_hsa_31318
piR_hsa_2344
piR_hsa_2338
piR_hsa_25079
piR_hsa_21874
piR_hsa_16955
piR_hsa_23387
piR_hsa_1681
piR_hsa_9287
piR_hsa_651
piR_hsa_30710
piR_hsa_781
piR_hsa_32077
piR_hsa_10281
piR_hsa_9240
piR_hsa_24606
piR_hsa_30199
piR_hsa_18545
piR_hsa_29846
piR_hsa_5086
piR_hsa_5690
piR_hsa_10873
piR_hsa_7710
piR_hsa_16167
piR_hsa_9485
piR_hsa_3205
piR_hsa_27082
piR_hsa_20630
piR_hsa_19962
piR_hsa_13794
piR_hsa_4612
piR_hsa_442
piR_hsa_29860
piR_hsa_30937
piR_hsa_21000
piR_hsa_16401
piR_hsa_31965
piR_hsa_23998
piR_hsa_17298
piR_hsa_14425
piR_hsa_31904
piR_hsa_18988
piR_hsa_22549
piR_hsa_9059
piR_hsa_5299
piR_hsa_5297
piR_hsa_30478
piR_hsa_13714
piR_hsa_15404
piR_hsa_5300
piR_hsa_23940
piR_hsa_25347
piR_hsa_1029
piR_hsa_31317
piR_hsa_32594
piR_hsa_1006
piR_hsa_21450
piR_hsa_31026
piR_hsa_30486
piR_hsa_27032
piR_hsa_5815
piR_hsa_29593
piR_hsa_1748
piR_hsa_30485
piR_hsa_5411
piR_hsa_11349
piR_hsa_15406
piR_hsa_30715
piR_hsa_5029
piR_hsa_3046
piR_hsa_24433
piR_hsa_27862
piR_hsa_9880
piR_hsa_25179
piR_hsa_20280
piR_hsa_10461
piR_hsa_13634
piR_hsa_10934
piR_hsa_27496
piR_hsa_26975
piR_hsa_2603
piR_hsa_22330
piR_hsa_9296
piR_hsa_31504
piR_hsa_31652
piR_hsa_19730
piR_hsa_28122
piR_hsa_10863
piR_hsa_30182
piR_hsa_9785
piR_hsa_26743
piR_hsa_18482
piR_hsa_4998
piR_hsa_22347
piR_hsa_26654
piR_hsa_10903
piR_hsa_10667
piR_hsa_23750
piR_hsa_22795
piR_hsa_20273
piR_hsa_20276
piR_hsa_13641
piR_hsa_12020
piR_hsa_25418
piR_hsa_1517
piR_hsa_20906
piR_hsa_19929
piR_hsa_18657
piR_hsa_23454
piR_hsa_31313
piR_hsa_9605
piR_hsa_16201
piR_hsa_10337
piR_hsa_10350
piR_hsa_10539
piR_hsa_23194
piR_hsa_1879
piR_hsa_29634
piR_hsa_7517
piR_hsa_26512
piR_hsa_30978
piR_hsa_9032
piR_hsa_13727
piR_hsa_23453
piR_hsa_13340
piR_hsa_17417
piR_hsa_24464
piR_hsa_10497
piR_hsa_18438
piR_hsa_17864
piR_hsa_31345
piR_hsa_2916
piR_hsa_17561
piR_hsa_17869
piR_hsa_24909
piR_hsa_27208
piR_hsa_28708
piR_hsa_15008
piR_hsa_11510
piR_hsa_1804
piR_hsa_26984
piR_hsa_26029
piR_hsa_20278
piR_hsa_29260
piR_hsa_23573
piR_hsa_888
piR_hsa_20317
piR_hsa_13021
piR_hsa_6343
piR_hsa_25280
piR_hsa_15278
piR_hsa_21461
piR_hsa_14843
piR_hsa_4734
piR_hsa_3174
piR_hsa_3487
piR_hsa_7479
piR_hsa_29708
piR_hsa_5275
piR_hsa_13554
piR_hsa_15238
piR_hsa_3706
piR_hsa_2319
piR_hsa_8583
piR_hsa_23583
piR_hsa_2716
piR_hsa_15942
piR_hsa_26641
piR_hsa_253
piR_hsa_10728
piR_hsa_2505
piR_hsa_18329
piR_hsa_23866
piR_hsa_3665
piR_hsa_20198
piR_hsa_385
piR_hsa_23999
piR_hsa_1745
piR_hsa_26164
piR_hsa_29167
piR_hsa_12270
piR_hsa_23934
piR_hsa_9190
piR_hsa_10013
piR_hsa_17016
piR_hsa_20210
piR_hsa_21410
piR_hsa_9362
piR_hsa_16841
piR_hsa_4978
piR_hsa_25715
piR_hsa_22964
piR_hsa_21727
piR_hsa_2457
piR_hsa_23340
piR_hsa_2487
piR_hsa_9411
piR_hsa_4610
piR_hsa_17073
piR_hsa_18472
piR_hsa_31545
piR_hsa_23741
piR_hsa_30134
piR_hsa_5030
piR_hsa_153
piR_hsa_11488
piR_hsa_22419
piR_hsa_16240
piR_hsa_27946
piR_hsa_32004
piR_hsa_32724
piR_hsa_2278
piR_hsa_27869
piR_hsa_19644
piR_hsa_27524
piR_hsa_870
piR_hsa_28645
piR_hsa_27531
piR_hsa_18130
piR_hsa_8563
piR_hsa_31505
piR_hsa_11310
piR_hsa_29433
piR_hsa_5549
piR_hsa_30124
piR_hsa_556
piR_hsa_21395
piR_hsa_18270
piR_hsa_13889
piR_hsa_25762
piR_hsa_9279
piR_hsa_13266
piR_hsa_29758
piR_hsa_188
piR_hsa_21956
piR_hsa_8285
piR_hsa_28904
piR_hsa_3426
piR_hsa_2411
piR_hsa_22022
piR_hsa_29637
piR_hsa_11064
piR_hsa_29847
piR_hsa_8325
piR_hsa_11065
piR_hsa_23841
piR_hsa_12670
piR_hsa_19399
piR_hsa_18163
piR_hsa_23087
piR_hsa_7473
piR_hsa_10296
piR_hsa_21514
piR_hsa_11611
piR_hsa_11687
piR_hsa_24142
piR_hsa_7510
piR_hsa_18528
piR_hsa_31852
piR_hsa_15091
piR_hsa_6493
piR_hsa_18134
piR_hsa_28882
piR_hsa_7300
piR_hsa_24841
piR_hsa_28710
piR_hsa_6402
piR_hsa_5841
piR_hsa_30796
piR_hsa_14169
piR_hsa_5324
piR_hsa_12447
piR_hsa_4957
piR_hsa_12646

### Sheet: Bladder
Identifier				Overlap with TGCTs
piR_hsa_27007
piR_hsa_18343
piR_hsa_27728
piR_hsa_26872
piR_hsa_963
piR_hsa_28117
piR_hsa_29715
piR_hsa_13633
piR_hsa_18860
piR_hsa_31830
piR_hsa_23992
piR_hsa_27730
piR_hsa_12488
piR_hsa_18287
piR_hsa_820
piR_hsa_15022
piR_hsa_17151				0 common elements in "TGCTs" and "Bladder":
piR_hsa_29218
piR_hsa_4624
piR_hsa_30469
piR_hsa_31766
piR_hsa_28849
piR_hsa_20266
piR_hsa_893
piR_hsa_24015
piR_hsa_1245
piR_hsa_21103
piR_hsa_18285
piR_hsa_29716
piR_hsa_27957
piR_hsa_12759
piR_hsa_22245
piR_hsa_28629
piR_hsa_10631
piR_hsa_7636
piR_hsa_10246
piR_hsa_765
piR_hsa_2155
piR_hsa_13471
piR_hsa_5936
piR_hsa_10380
piR_hsa_1250
piR_hsa_23884
piR_hsa_317
piR_hsa_22688
piR_hsa_23749
piR_hsa_6248
piR_hsa_21786
piR_hsa_5370
piR_hsa_27065
piR_hsa_1511
piR_hsa_23824
piR_hsa_1742
piR_hsa_27222
piR_hsa_13940
piR_hsa_1359
piR_hsa_20851
piR_hsa_28319
piR_hsa_1338
piR_hsa_23595
piR_hsa_30386
piR_hsa_29602
piR_hsa_30977
piR_hsa_4042
piR_hsa_7609
piR_hsa_28851
piR_hsa_30736
piR_hsa_24507
piR_hsa_3178
piR_hsa_23356
piR_hsa_23331
piR_hsa_4516
piR_hsa_12564
piR_hsa_18798
piR_hsa_16404
piR_hsa_10110
piR_hsa_30331
piR_hsa_11808
piR_hsa_26803
piR_hsa_28952
piR_hsa_21077
piR_hsa_21045
piR_hsa_24390
piR_hsa_3501
piR_hsa_26901
piR_hsa_2703
piR_hsa_7780
piR_hsa_12939
piR_hsa_7849
piR_hsa_30467
piR_hsa_2797
piR_hsa_11361
piR_hsa_27640
piR_hsa_7422
piR_hsa_5079
piR_hsa_29186
piR_hsa_29826
piR_hsa_17304
piR_hsa_26913
piR_hsa_22915
piR_hsa_17491
piR_hsa_4175
piR_hsa_19470
piR_hsa_458
piR_hsa_21728
piR_hsa_28645
piR_hsa_17330
piR_hsa_16348
piR_hsa_26039
piR_hsa_16100
piR_hsa_26606
piR_hsa_21082
piR_hsa_17292
piR_hsa_17401
piR_hsa_442
piR_hsa_26818
piR_hsa_30562
piR_hsa_7534
piR_hsa_26392
piR_hsa_207
piR_hsa_30489
piR_hsa_30321
piR_hsa_32092
piR_hsa_10346
piR_hsa_15026
piR_hsa_19628
piR_hsa_26602
piR_hsa_14058
piR_hsa_15572
piR_hsa_17874
piR_hsa_3362
piR_hsa_12919
piR_hsa_24251
piR_hsa_17339
piR_hsa_9839
piR_hsa_23354
piR_hsa_5388
piR_hsa_30438
piR_hsa_9443
piR_hsa_255
piR_hsa_1861
piR_hsa_25204
piR_hsa_30293
piR_hsa_674
piR_hsa_5137
piR_hsa_15449
piR_hsa_2154
piR_hsa_1944
piR_hsa_1862
piR_hsa_3229
piR_hsa_28875
piR_hsa_5766
piR_hsa_28211
piR_hsa_12376
piR_hsa_26527
piR_hsa_26570
piR_hsa_26523
piR_hsa_3369
piR_hsa_26201
piR_hsa_12066
piR_hsa_5474
piR_hsa_29251
piR_hsa_6456
piR_hsa_12221
piR_hsa_16119
piR_hsa_28610
piR_hsa_7845
piR_hsa_30729
piR_hsa_2478
piR_hsa_8506
piR_hsa_30024
piR_hsa_7569
piR_hsa_27704
piR_hsa_7864
piR_hsa_30016
piR_hsa_20243
piR_hsa_30441
piR_hsa_16534
piR_hsa_9593
piR_hsa_10929
piR_hsa_2618
piR_hsa_6041
piR_hsa_29091
piR_hsa_26530
piR_hsa_24303
piR_hsa_1251
piR_hsa_28256
piR_hsa_16099
piR_hsa_12683
piR_hsa_8715
piR_hsa_17563
piR_hsa_24243
piR_hsa_24242
piR_hsa_26273
piR_hsa_4891
piR_hsa_7336
piR_hsa_11328
piR_hsa_24181
piR_hsa_7236
piR_hsa_31359
piR_hsa_15140
piR_hsa_5149
piR_hsa_7311
piR_hsa_17362
piR_hsa_13859
piR_hsa_691
piR_hsa_10310
piR_hsa_18973
piR_hsa_8066
piR_hsa_26493
piR_hsa_5386
piR_hsa_23558
piR_hsa_26427
piR_hsa_12679
piR_hsa_4730
piR_hsa_31944
piR_hsa_2875
piR_hsa_12561
piR_hsa_24175
piR_hsa_19101
piR_hsa_8370
piR_hsa_22170
piR_hsa_9191
piR_hsa_7208
piR_hsa_26903
piR_hsa_25654
piR_hsa_12554
piR_hsa_28235
piR_hsa_13989
piR_hsa_20934
piR_hsa_4656
piR_hsa_27743
piR_hsa_28767
piR_hsa_30473
piR_hsa_11822
piR_hsa_18027
piR_hsa_28338
piR_hsa_13332

### Sheet: Breast
Identifier				Overlap with TGCTs
piR_hsa_18287
piR_hsa_21103
piR_hsa_1245
piR_hsa_26606
piR_hsa_18860
piR_hsa_24015
piR_hsa_7609
piR_hsa_15022
piR_hsa_5137
piR_hsa_17151
piR_hsa_963
piR_hsa_23992
piR_hsa_28629
piR_hsa_3501
piR_hsa_10631
piR_hsa_30386
piR_hsa_1250				0 common elements in "TGCTs" and "Breast":
piR_hsa_27007
piR_hsa_1861
piR_hsa_27957
piR_hsa_31830
piR_hsa_29715
piR_hsa_10246
piR_hsa_28117
piR_hsa_2155
piR_hsa_29218
piR_hsa_27728
piR_hsa_28849
piR_hsa_13633
piR_hsa_26901
piR_hsa_12488
piR_hsa_31766
piR_hsa_27222
piR_hsa_20266
piR_hsa_22245
piR_hsa_30977
piR_hsa_23331
piR_hsa_6248
piR_hsa_820
piR_hsa_26913
piR_hsa_27640
piR_hsa_4624
piR_hsa_13940
piR_hsa_317
piR_hsa_20851
piR_hsa_26602
piR_hsa_10110
piR_hsa_1338
piR_hsa_5370
piR_hsa_1359
piR_hsa_21786
piR_hsa_28851
piR_hsa_23356
piR_hsa_29716
piR_hsa_27730
piR_hsa_5766
piR_hsa_18285
piR_hsa_12939
piR_hsa_255
piR_hsa_18798
piR_hsa_26872
piR_hsa_30736
piR_hsa_12759
piR_hsa_26527
piR_hsa_15449
piR_hsa_30467
piR_hsa_16404
piR_hsa_1742
piR_hsa_23595
piR_hsa_7780
piR_hsa_27065
piR_hsa_16348
piR_hsa_12919
piR_hsa_1944
piR_hsa_30469
piR_hsa_3362
piR_hsa_1511
piR_hsa_24390
piR_hsa_7636
piR_hsa_24251
piR_hsa_21728
piR_hsa_15026
piR_hsa_26818
piR_hsa_17874
piR_hsa_21077
piR_hsa_5936
piR_hsa_2154
piR_hsa_23884
piR_hsa_28875
piR_hsa_28645
piR_hsa_4042
piR_hsa_765
piR_hsa_10380
piR_hsa_28211
piR_hsa_7422
piR_hsa_11361

### Sheet: Head and Neck
Identifier				Overlap with TGCTs
piR_hsa_31830
piR_hsa_27728
piR_hsa_26606
piR_hsa_28875
piR_hsa_26039
piR_hsa_26570
piR_hsa_2155
piR_hsa_20266
piR_hsa_3178
piR_hsa_11361
piR_hsa_30469
piR_hsa_1944
piR_hsa_28319
piR_hsa_1742
piR_hsa_27007
piR_hsa_317
piR_hsa_27730				0 common elements in "TGCTs" and "Head and Neck":
piR_hsa_30438
piR_hsa_28851
piR_hsa_22688
piR_hsa_27065
piR_hsa_23884
piR_hsa_12488
piR_hsa_1338
piR_hsa_18343
piR_hsa_29218
piR_hsa_893
piR_hsa_26803
piR_hsa_26527
piR_hsa_12759
piR_hsa_5936
piR_hsa_28629
piR_hsa_5137
piR_hsa_24015
piR_hsa_10380
piR_hsa_13633
piR_hsa_7609
piR_hsa_4624
piR_hsa_28645
piR_hsa_1861
piR_hsa_30016
piR_hsa_765
piR_hsa_30386
piR_hsa_1359
piR_hsa_820
piR_hsa_15026
piR_hsa_17874
piR_hsa_2154
piR_hsa_255
piR_hsa_24507
piR_hsa_17339
piR_hsa_30736
piR_hsa_21045
piR_hsa_30331
piR_hsa_28849
piR_hsa_21077
piR_hsa_26872
piR_hsa_30977
piR_hsa_26523
piR_hsa_11808
piR_hsa_18287
piR_hsa_10246
piR_hsa_9443
piR_hsa_442
piR_hsa_22245
piR_hsa_26818
piR_hsa_7636
piR_hsa_15449
piR_hsa_26201
piR_hsa_5079
piR_hsa_28117
piR_hsa_1511
piR_hsa_5766
piR_hsa_23356
piR_hsa_23992
piR_hsa_27222
piR_hsa_3369
piR_hsa_4175
piR_hsa_5474
piR_hsa_31766
piR_hsa_27957
piR_hsa_13471
piR_hsa_17151

### Sheet: Kidney
Identifier				Overlap with TGCTs
piR_hsa_15022
piR_hsa_1245
piR_hsa_5137
piR_hsa_317
piR_hsa_23992
piR_hsa_3362
piR_hsa_24015
piR_hsa_30438
piR_hsa_1250
piR_hsa_28851
piR_hsa_18287
piR_hsa_26039
piR_hsa_13940
piR_hsa_4624
piR_hsa_1338
piR_hsa_26523
piR_hsa_9839				4 common elements in "TGCTs" and "Kidney":
piR_hsa_28629				piR_hsa_23356
piR_hsa_29218				piR_hsa_7849
piR_hsa_26606				piR_hsa_7609
piR_hsa_7609				piR_hsa_30469
piR_hsa_820
piR_hsa_28849
piR_hsa_10246
piR_hsa_23356
piR_hsa_2703
piR_hsa_18860
piR_hsa_963
piR_hsa_13633
piR_hsa_10110
piR_hsa_28117
piR_hsa_1944
piR_hsa_31830
piR_hsa_30977
piR_hsa_28319
piR_hsa_22245
piR_hsa_17874
piR_hsa_27730
piR_hsa_1511
piR_hsa_1742
piR_hsa_18285
piR_hsa_3178
piR_hsa_7849
piR_hsa_26901
piR_hsa_16404
piR_hsa_30469
piR_hsa_24390
piR_hsa_29715
piR_hsa_30386
piR_hsa_24507
piR_hsa_7636
piR_hsa_27957
piR_hsa_23884
piR_hsa_28211
piR_hsa_10631
piR_hsa_17151
piR_hsa_12488
piR_hsa_26872
piR_hsa_21728

### Sheet: Lung
Identifier				Overlap with TGCTs
piR_hsa_27065
piR_hsa_18287
piR_hsa_15022
piR_hsa_27007
piR_hsa_1245
piR_hsa_18860
piR_hsa_24015
piR_hsa_23992
piR_hsa_7609
piR_hsa_12759
piR_hsa_30469
piR_hsa_820
piR_hsa_12488
piR_hsa_28629
piR_hsa_21103
piR_hsa_13633
piR_hsa_28849				6 common elements in "TGCTs" and "Lung":
piR_hsa_1250				piR_hsa_23356
piR_hsa_5137				piR_hsa_7849
piR_hsa_23884				piR_hsa_7609
piR_hsa_12376				piR_hsa_26913
piR_hsa_28851				piR_hsa_30469
piR_hsa_893				piR_hsa_28645
piR_hsa_10631
piR_hsa_20266
piR_hsa_26527
piR_hsa_317
piR_hsa_13471
piR_hsa_963
piR_hsa_17151
piR_hsa_10246
piR_hsa_18285
piR_hsa_25204
piR_hsa_7636
piR_hsa_27730
piR_hsa_26570
piR_hsa_21786
piR_hsa_765
piR_hsa_27222
piR_hsa_30977
piR_hsa_5370
piR_hsa_27728
piR_hsa_28645
piR_hsa_4624
piR_hsa_10380
piR_hsa_22688
piR_hsa_2155
piR_hsa_1944
piR_hsa_1511
piR_hsa_1742
piR_hsa_11361
piR_hsa_18343
piR_hsa_26818
piR_hsa_6248
piR_hsa_30467
piR_hsa_21045
piR_hsa_30331
piR_hsa_29715
piR_hsa_23749
piR_hsa_22245
piR_hsa_5388
piR_hsa_18798
piR_hsa_23595
piR_hsa_20851
piR_hsa_1338
piR_hsa_30386
piR_hsa_16404
piR_hsa_23331
piR_hsa_2797
piR_hsa_2154
piR_hsa_29716
piR_hsa_13940
piR_hsa_11808
piR_hsa_17401
piR_hsa_22170
piR_hsa_3501
piR_hsa_22915
piR_hsa_7780
piR_hsa_12939
piR_hsa_24507
piR_hsa_30562
piR_hsa_29218
piR_hsa_16348
piR_hsa_24390
piR_hsa_26872
piR_hsa_29602
piR_hsa_26523
piR_hsa_1359
piR_hsa_26606
piR_hsa_4042
piR_hsa_2703
piR_hsa_26602
piR_hsa_24251
piR_hsa_5766
piR_hsa_21082
piR_hsa_7849
piR_hsa_26901
piR_hsa_23356
piR_hsa_17874
piR_hsa_7534
piR_hsa_12564
piR_hsa_15449
piR_hsa_27640
piR_hsa_30438
piR_hsa_30729
piR_hsa_26201
piR_hsa_458
piR_hsa_27957
piR_hsa_3362
piR_hsa_13859
piR_hsa_12066
piR_hsa_23824
piR_hsa_19470
piR_hsa_28117
piR_hsa_6456
piR_hsa_28875
piR_hsa_19101
piR_hsa_28338
piR_hsa_23354
piR_hsa_4891
piR_hsa_21728
piR_hsa_19628
piR_hsa_10346
piR_hsa_26803
piR_hsa_26913
piR_hsa_691
piR_hsa_3178

### Sheet: Prostate
Identifier				Overlap with TGCTs
piR_hsa_1944
piR_hsa_28851
piR_hsa_27007
piR_hsa_28849
piR_hsa_317
piR_hsa_23884
piR_hsa_1338
piR_hsa_27730
piR_hsa_26039
piR_hsa_12488
piR_hsa_2155
piR_hsa_26872
piR_hsa_1742
piR_hsa_18287
piR_hsa_18860
piR_hsa_28629
piR_hsa_963				2 common elements in "TGCTs" and "Prostate":
piR_hsa_20266				piR_hsa_7609
piR_hsa_23992				piR_hsa_30469
piR_hsa_27728
piR_hsa_893
piR_hsa_1245
piR_hsa_4624
piR_hsa_23824
piR_hsa_1359
piR_hsa_28319
piR_hsa_12759
piR_hsa_26201
piR_hsa_17151
piR_hsa_21786
piR_hsa_5936
piR_hsa_3178
piR_hsa_5137
piR_hsa_29218
piR_hsa_5370
piR_hsa_15022
piR_hsa_3501
piR_hsa_24015
piR_hsa_820
piR_hsa_31830
piR_hsa_26803
piR_hsa_13633
piR_hsa_18343
piR_hsa_2154
piR_hsa_18285
piR_hsa_7609
piR_hsa_11361
piR_hsa_29715
piR_hsa_28117
piR_hsa_26901
piR_hsa_1861
piR_hsa_5388
piR_hsa_25204
piR_hsa_9839
piR_hsa_27957
piR_hsa_12066
piR_hsa_30469
piR_hsa_24181
piR_hsa_11808
piR_hsa_30438
piR_hsa_10631
piR_hsa_4175
piR_hsa_1250
piR_hsa_31766
piR_hsa_13940
piR_hsa_23595
piR_hsa_7636
piR_hsa_17401
piR_hsa_32092
piR_hsa_765
piR_hsa_11822
piR_hsa_23354
piR_hsa_17874
piR_hsa_15572
piR_hsa_27065
piR_hsa_26570
piR_hsa_28235
piR_hsa_10110

### Sheet: Stomach
Identifier				Overlap with TGCTs
piR_hsa_1245
piR_hsa_13633
piR_hsa_27007
piR_hsa_27728
piR_hsa_29715
piR_hsa_18287
piR_hsa_7636
piR_hsa_4624
piR_hsa_10246
piR_hsa_317
piR_hsa_21103
piR_hsa_18860
piR_hsa_20266
piR_hsa_20851
piR_hsa_30469
piR_hsa_31766
piR_hsa_765				5 common elements in "TGCTs" and "Stomach":
piR_hsa_23992				piR_hsa_4516
piR_hsa_28849				piR_hsa_23356
piR_hsa_893				piR_hsa_7849
piR_hsa_963				piR_hsa_30469
piR_hsa_29716				piR_hsa_28645
piR_hsa_22245
piR_hsa_820
piR_hsa_1338
piR_hsa_29218
piR_hsa_27222
piR_hsa_23749
piR_hsa_26872
piR_hsa_16100
piR_hsa_10380
piR_hsa_30977
piR_hsa_1944
piR_hsa_1511
piR_hsa_6248
piR_hsa_4042
piR_hsa_2155
piR_hsa_28629
piR_hsa_24015
piR_hsa_28117
piR_hsa_18343
piR_hsa_1250
piR_hsa_28319
piR_hsa_21786
piR_hsa_27065
piR_hsa_16404
piR_hsa_31830
piR_hsa_17151
piR_hsa_24390
piR_hsa_18285
piR_hsa_26606
piR_hsa_15022
piR_hsa_1359
piR_hsa_26039
piR_hsa_29602
piR_hsa_24507
piR_hsa_24251
piR_hsa_1742
piR_hsa_21045
piR_hsa_30331
piR_hsa_23356
piR_hsa_12488
piR_hsa_19470
piR_hsa_16348
piR_hsa_5388
piR_hsa_11328
piR_hsa_2154
piR_hsa_27730
piR_hsa_3369
piR_hsa_12939
piR_hsa_23595
piR_hsa_10110
piR_hsa_26570
piR_hsa_2797
piR_hsa_27640
piR_hsa_26602
piR_hsa_4516
piR_hsa_28211
piR_hsa_18798
piR_hsa_27957
piR_hsa_5474
piR_hsa_7849
piR_hsa_15572
piR_hsa_15449
piR_hsa_22915
piR_hsa_24175
piR_hsa_30386
piR_hsa_30438
piR_hsa_17292
piR_hsa_26527
piR_hsa_28645
piR_hsa_12759
piR_hsa_29826
piR_hsa_2478
piR_hsa_26901
piR_hsa_207
piR_hsa_30729
piR_hsa_23354
piR_hsa_7780

### Sheet: Thyroid
Identifier				Overlap with TGCTs
piR_hsa_15022
piR_hsa_26872
piR_hsa_28875
piR_hsa_4624
piR_hsa_21103
piR_hsa_30469
piR_hsa_23595
piR_hsa_2797
piR_hsa_26570
piR_hsa_27065
piR_hsa_22245
piR_hsa_2154
piR_hsa_5370
piR_hsa_18798
piR_hsa_29715
piR_hsa_28629
piR_hsa_28319				4 common elements in "TGCTs" and "Thyroid":
piR_hsa_24251				piR_hsa_4516
piR_hsa_27730				piR_hsa_23356
piR_hsa_27007				piR_hsa_7849
piR_hsa_12488				piR_hsa_30469
piR_hsa_12759
piR_hsa_27728
piR_hsa_26527
piR_hsa_26523
piR_hsa_10110
piR_hsa_2155
piR_hsa_29218
piR_hsa_893
piR_hsa_26818
piR_hsa_22688
piR_hsa_30441
piR_hsa_28117
piR_hsa_30467
piR_hsa_26606
piR_hsa_16100
piR_hsa_17339
piR_hsa_5936
piR_hsa_2703
piR_hsa_7849
piR_hsa_16404
piR_hsa_18860
piR_hsa_25654
piR_hsa_2478
piR_hsa_24015
piR_hsa_16348
piR_hsa_30438
piR_hsa_26427
piR_hsa_20266
piR_hsa_26901
piR_hsa_6456
piR_hsa_3501
piR_hsa_820
piR_hsa_11808
piR_hsa_4516
piR_hsa_8506
piR_hsa_17304
piR_hsa_30736
piR_hsa_15572
piR_hsa_20851
piR_hsa_1251
piR_hsa_26039
piR_hsa_32092
piR_hsa_24390
piR_hsa_28851
piR_hsa_18027
piR_hsa_3362
piR_hsa_31766
piR_hsa_29716
piR_hsa_9443
piR_hsa_28849
piR_hsa_7422
piR_hsa_23356
piR_hsa_21786
piR_hsa_21077
piR_hsa_18343
piR_hsa_26602

### Sheet: Uterus
Supplementary Table 2. List of piRNAs expressed in different cancer types and overlap with those expressed in TGCTs.
Identifier				Overlap with TGCTs
piR_hsa_15022
piR_hsa_1245
piR_hsa_18860
piR_hsa_5137
piR_hsa_29715
piR_hsa_27007
piR_hsa_18287
piR_hsa_21786
piR_hsa_28117
piR_hsa_30469
piR_hsa_27957
piR_hsa_29218
piR_hsa_10246
piR_hsa_7636
piR_hsa_22245
piR_hsa_963
piR_hsa_21103				7 common elements in "TGCTs" and "Uterus":
piR_hsa_1250				pir_hsa_4516
piR_hsa_13633				pir_hsa_23356
piR_hsa_27730				pir_hsa_7849
piR_hsa_2797				pir_hsa_26913
piR_hsa_6248				pir_hsa_30469
piR_hsa_26872				pir_hsa_16119
piR_hsa_17151				pir_hsa_442
piR_hsa_10631
piR_hsa_24507
piR_hsa_31766
piR_hsa_26527
piR_hsa_29716
piR_hsa_26570
piR_hsa_23992
piR_hsa_317
piR_hsa_24015
piR_hsa_2703
piR_hsa_26818
piR_hsa_4624
piR_hsa_26606
piR_hsa_16404
piR_hsa_23749
piR_hsa_20851
piR_hsa_30467
piR_hsa_10110
piR_hsa_820
piR_hsa_30977
piR_hsa_5370
piR_hsa_765
piR_hsa_3362
piR_hsa_28629
piR_hsa_10380
piR_hsa_18285
piR_hsa_7849
piR_hsa_1511
piR_hsa_16348
piR_hsa_15572
piR_hsa_5936
piR_hsa_3501
piR_hsa_27222
piR_hsa_1359
piR_hsa_1861
piR_hsa_22915
piR_hsa_4042
piR_hsa_893
piR_hsa_5388
piR_hsa_23356
piR_hsa_26392
piR_hsa_28849
piR_hsa_28851
piR_hsa_12488
piR_hsa_23595
piR_hsa_4516
piR_hsa_3178
piR_hsa_24390
piR_hsa_13940
piR_hsa_26901
piR_hsa_19470
piR_hsa_28319
piR_hsa_14058
piR_hsa_9839
piR_hsa_27065
piR_hsa_12919
piR_hsa_16119
piR_hsa_12939
piR_hsa_12759
piR_hsa_1251
piR_hsa_23884
piR_hsa_17304
piR_hsa_29602
piR_hsa_23331
piR_hsa_7780
piR_hsa_28875
piR_hsa_29826
piR_hsa_5474
piR_hsa_26913
piR_hsa_17491
piR_hsa_30386
piR_hsa_2154
piR_hsa_9191
piR_hsa_7569
piR_hsa_26602
piR_hsa_4891
piR_hsa_30438
piR_hsa_22688
piR_hsa_18973
piR_hsa_15449
piR_hsa_30729
piR_hsa_19628
piR_hsa_18798
piR_hsa_9593
piR_hsa_28338
piR_hsa_18343
piR_hsa_20243
piR_hsa_7534
piR_hsa_8066
piR_hsa_1338
piR_hsa_30293
piR_hsa_674
piR_hsa_26523
piR_hsa_32092
piR_hsa_30489
piR_hsa_30024
piR_hsa_21082
piR_hsa_442
piR_hsa_10346
piR_hsa_24242
piR_hsa_19101
piR_hsa_30321
piR_hsa_17339
piR_hsa_17292
piR_hsa_5079
