## Supplementary material for "Loss of piR-hsa-7221 regulation drives the expression of the LINE1-derived oncogenic lncRNA CASC9 in testicular cancer": Table S3

### Sheet: lncRNA genes ID and names
Supplementary Table 3. List of piRNAs overlapping lncRNA and TE sequences.
Transcript ID	Transcript type	lncRNAs	Tes
ENSG00000171889.3;	sense_overlapping;	RP11-354P17.9;	L1PA2;
ENSG00000204250.3;	lincRNA;	C9orf107;	L1PA5;
ENSG00000204971.3;	antisense;	RP11-807H22.7;	LTR5_Hs;
ENSG00000214797.3;	lincRNA;	RP11-1036E20.9;	HERVL-int;
ENSG00000223561.6;	lincRNA;	AC003090.1;	L1PA2;
ENSG00000223786.1;	lincRNA;	RP11-554D15.1;	L1PA5;
ENSG00000223930.5;	lincRNA;	RP11-33A14.1;	HERVH-int;
ENSG00000224043.7;	antisense;	AC016725.4;	L1PA2;
ENSG00000224228.2;	lincRNA;	RP1-15D23.2;	PABL_A;
ENSG00000225087.1;	lincRNA;	RP4-660H19.1;	L1PA2;
ENSG00000225689.1;	lincRNA;	RP1-30E17.2;	HERVL-int;
ENSG00000226320.5;	lincRNA;	AC018359.1;	L1PA2;
ENSG00000226476.3;	lincRNA;	RP11-776H12.1;	L1PA2;
ENSG00000226605.1;	antisense;	AC007098.1;	L1PA2;
ENSG00000226640.2;	lincRNA;	RP11-21J7.1;	L1HS;
ENSG00000226674.9;	lincRNA;	AC074093.1;	L1PA2;
ENSG00000226688.6;	antisense;	RP11-429G19.2;	AluY;
ENSG00000226869.6;	processed_transcript;	RP11-203P23.1;	LTR5_Hs;
ENSG00000227028.6;	antisense;	AC007254.3;	L1PA2;
ENSG00000227110.6;	antisense;	AC087859.1;	L1PA3;
ENSG00000227115.7;	lincRNA;	RP11-267C16.1;	HERVH-int;
ENSG00000227486.1;	lincRNA;	RP13-188A5.1;	LTR5_Hs;
ENSG00000227954.6;	antisense;	TARID;	HERVL-int;
ENSG00000228412.7;	antisense;	RP4-625H18.2;	L1HS;
ENSG00000229109.1;	antisense;	RP11-439K3.1;	L1PA2;
ENSG00000229140.9;	lincRNA;	CCDC26;	L1PA5;
ENSG00000229236.1;	lincRNA;	TTTY10;	L1PA4;
ENSG00000229245.2;	antisense;	RP11-542K23.7;	L1PA4;
ENSG00000229494.1;	lincRNA;	AC012494.1;	AluY;
ENSG00000230590.9;	lincRNA;	FTX;	HERVK3-int;
ENSG00000230864.1;	lincRNA;	RP5-936J12.1;	HERVK3-int;
ENSG00000231175.1;	lincRNA;	RP11-463J7.2;	HERVL-int;
ENSG00000231200.1;	lincRNA;	AC068490.2;	L1PA3;
ENSG00000231304.2;	processed_transcript;	AC099057.8;	AluY;
ENSG00000231532.5;	lincRNA;	AC022311.1;	L1PA2;
ENSG00000231806.3;	antisense;	PCAT7;	AluY;
ENSG00000231918.1;	lincRNA;	AC007682.1;	L1P2;
ENSG00000231970.1;	antisense;	RP11-452K12.7;	LTR5_Hs;
ENSG00000232006.8;	lincRNA;	AC005537.2;	L1PA2;
ENSG00000232053.6;	lincRNA;	AC009784.3;	AluY;
ENSG00000232271.1;	lincRNA;	RP4-764O22.1;	L1HS;
ENSG00000232445.1;	antisense;	RP11-132A1.4;	LTR13;
ENSG00000232850.3;	lincRNA;	PTGES2-AS1;	LTR13;
ENSG00000233067.2;	lincRNA;	RP11-40F8.2;	L1HS;
ENSG00000233571.1;	lincRNA;	RP11-545D19.1;	L1PA3;
ENSG00000234426.1;	lincRNA;	RP11-459O1.2;	LTR5_Hs;
ENSG00000235726.5;	processed_transcript;	AC010148.1;	L1PA2;
ENSG00000235831.6;	antisense;	AC018816.4;	L1HS;
ENSG00000236039.2;	lincRNA;	AC017060.1;	HERVH-int;
ENSG00000236107.7;	antisense;	AC010127.3;	AluY;
ENSG00000236664.1;	sense_intronic;	AC011998.1;	L1HS;
ENSG00000236671.7;	antisense;	RP11-573I11.2;	L1PA2;
ENSG00000237505.7;	antisense;	RP11-76N22.2;	L1PA2;
ENSG00000237764.2;	lincRNA;	RP11-3B12.2;	L1HS;
ENSG00000238007.1;	sense_intronic;	AC024619.2;	AluYk4;
ENSG00000238207.1;	antisense;	AC009312.1;	L1PA3;
ENSG00000238266.1;	lincRNA;	RP11-799O21.1;	LTR5_Hs;
ENSG00000240057.5;	antisense;	RP11-572M11.4;	LTR5_Hs;
ENSG00000241369.5;	lincRNA;	RP11-10O22.2;	L1HS;
ENSG00000242086.8;	lincRNA;	AC069513.3;	Tigger3b;
ENSG00000242242.5;	antisense;	RP11-553A10.2;	L1PA2;
ENSG00000243694.2;	lincRNA;	RP11-6B4.1;	L1PA2;
ENSG00000243797.6;	sense_overlapping;	CTB-111H14.1;	L1PA6;
ENSG00000245832.6;	lincRNA;	RP11-179A16.1;	L1HS;
ENSG00000246228.6;	antisense;	RP11-382A18.1;	L1HS;
ENSG00000246662.6;	antisense;	RP11-163D8.1;	L1PA2;
ENSG00000247199.3;	antisense;	RP11-373N22.3;	L1P1;
ENSG00000247572.7;	antisense;	CTC-281B15.1;	L1PA4;
ENSG00000248092.7;	antisense;	RP11-159F24.1;	AluSc5;
ENSG00000248245.1;	antisense;	CTB-49A3.2;	L1PA3;
ENSG00000248268.1;	antisense;	CTC-499J9.1;	L1HS;
ENSG00000248360.7;	lincRNA;	RP11-458B24.2;	L1HS;
ENSG00000248510.2;	lincRNA;	RP11-145G20.1;	L1PA3;
ENSG00000248646.1;	lincRNA;	RP11-567N4.2;	L1PA2;
ENSG00000248724.6;	antisense;	NPHP3-AS1;	L1PA2;
ENSG00000248973.1;	lincRNA;	RP11-445O3.2;	L1PA2;
ENSG00000249001.5;	antisense;	RP11-742B18.1;	L1PA2;
ENSG00000249150.1;	lincRNA;	CTC-472C24.1;	LTR5_Hs;
ENSG00000249252.5;	antisense;	RP11-665G4.1;	L1PA3;
ENSG00000249346.6;	lincRNA;	RP3-468B3.3;	PABL_A;
ENSG00000249364.5;	lincRNA;	RP11-434D9.1;	AluY;
ENSG00000249378.5;	lincRNA;	RP11-219G10.3;	L1PA2;
ENSG00000249395.2;	lincRNA;	RP11-697M17.1;	L1PA5;
ENSG00000249409.1;	lincRNA;	RP11-501E14.1;	L1PA2;
ENSG00000249413.2;	lincRNA;	RP11-25H12.1;	L1PA2;
ENSG00000249476.1;	lincRNA;	CTD-2587M2.1;	L1HS;
ENSG00000249815.1;	lincRNA;	RP11-269F21.3;	L1HS;
ENSG00000249982.1;	lincRNA;	RP11-1018N14.3;	L1P1;
ENSG00000250003.2;	lincRNA;	CTD-2116N24.1;	L1PA3;
ENSG00000250049.5;	lincRNA;	RP11-348J24.2;	L1PA2;
ENSG00000250220.1;	antisense;	RP11-692D12.1;	AluY;
ENSG00000250326.1;	antisense;	RP11-284M14.1;	L1PA4;
ENSG00000250551.1;	lincRNA;	RP11-254I22.1;	HERVH-int;
ENSG00000250682.5;	lincRNA;	CTD-2340E1.3;	L1PA2;
ENSG00000250697.1;	lincRNA;	CTD-2066L21.3;	L1PA2;
ENSG00000250874.1;	lincRNA;	CTC-480C2.1;	L1PA2;
ENSG00000250903.8;	lincRNA;	RP1-80B9.2;	L1HS;
ENSG00000251138.6;	lincRNA;	RP11-81H3.2;	HERVL-int;
ENSG00000251314.2;	antisense;	CTD-2337A12.1;	HERVH-int;
ENSG00000251488.1;	lincRNA;	RP11-404I7.2;	L1PA2;
ENSG00000251577.5;	antisense;	RP11-297P16.3;	HERVH-int;
ENSG00000253554.5;	antisense;	RP11-32K4.1;	L1PA3;
ENSG00000253619.1;	lincRNA;	RP11-369K17.1;	L1PA3;
ENSG00000253706.5;	antisense;	RP11-758M4.4;	L1PA2;
ENSG00000253773.2;	lincRNA;	KB-1047C11.2;	L1PA2;
ENSG00000253901.1;	lincRNA;	RP11-122C21.1;	L1P1;
ENSG00000254350.1;	lincRNA;	RP11-542A14.1;	L1PA6;
ENSG00000254444.1;	sense_overlapping;	RP11-290F24.3;	L1PA3;
ENSG00000254560.5;	antisense;	RP11-1L12.3;	L1PA2;
ENSG00000255300.5;	lincRNA;	RP11-148I19.1;	HERVH-int;
ENSG00000255595.3;	processed_transcript;	RP4-809F18.1;	L1HS;
ENSG00000257183.1;	lincRNA;	RP11-274M17.3;	HERVL-int;
ENSG00000257322.5;	antisense;	RP11-511B23.2;	LTR5_Hs;
ENSG00000257759.2;	lincRNA;	RP11-486O13.4;	L1HS;
ENSG00000257842.5;	antisense;	RP11-483C6.2;	L1PA2;
ENSG00000257869.1;	lincRNA;	CTD-2591A6.2;	L1PA2;
ENSG00000258053.1;	lincRNA;	CTD-2021H9.3;	L1PA2;
ENSG00000258231.5;	lincRNA;	RP11-362K2.2;	L1PA6;
ENSG00000258535.1;	sense_overlapping;	RP11-280K24.4;	L1HS;
ENSG00000258975.1;	lincRNA;	RP11-753D20.1;	HUERS-P2-int;
ENSG00000259035.1;	lincRNA;	RP11-666E17.1;	HERVL-int;
ENSG00000259048.1;	antisense;	CTD-2058B24.2;	LTR5_Hs;
ENSG00000259053.1;	processed_transcript;	RP11-33N16.3;	AluY;
ENSG00000259070.5;	lincRNA;	RP11-566K8.2;	L1PA5;
ENSG00000259133.5;	antisense;	RP11-1085N6.3;	L1PA2;
ENSG00000259240.1;	lincRNA;	RP11-108K3.1;	L1PA3;
ENSG00000259345.6;	lincRNA;	RP11-624L4.1;	L1PA2;
ENSG00000259434.1;	lincRNA;	RP11-720L8.1;	L1PA3;
ENSG00000259485.1;	lincRNA;	CTD-2147F2.1;	L1PA4;
ENSG00000259639.5;	lincRNA;	RP11-184D12.1;	L1PA3;
ENSG00000259678.1;	antisense;	RP11-707P17.1;	L1HS;
ENSG00000259692.5;	lincRNA;	RP11-499F3.2;	L1PA2;
ENSG00000259723.1;	antisense;	RP5-823G15.5;	L1PA2;
ENSG00000259786.6;	lincRNA;	CTD-2118P12.1;	L1PA2;
ENSG00000259964.6;	antisense;	RP11-673C5.2;	L1PA2;
ENSG00000259995.1;	lincRNA;	CTD-2336H13.2;	AluY;
ENSG00000260658.5;	lincRNA;	RP11-368L12.1;	L1PA2;
ENSG00000261008.6;	lincRNA;	AC004158.2;	L1PA2;
ENSG00000261325.1;	lincRNA;	AC140542.2;	LTR5_Hs;
ENSG00000261645.5;	processed_transcript;	RP11-660M18.2;	L1HS;
ENSG00000261848.5;	lincRNA;	CTD-2309O5.3;	L1PA2;
ENSG00000263069.5;	antisense;	CTD-2047H16.4;	HERVH-int;
ENSG00000263551.5;	lincRNA;	RP11-78F17.1;	L1PA3;
ENSG00000263765.5;	antisense;	RP11-746B8.1;	L1PA2;
ENSG00000264015.1;	lincRNA;	RP11-176N18.2;	L1PA3;
ENSG00000264515.5;	processed_transcript;	CTC-525D6.1;	L1PA2;
ENSG00000266460.1;	lincRNA;	RP11-173L6.1;	L1HS;
ENSG00000266560.5;	processed_transcript;	RP11-1007I13.4;	LTR5_Hs;
ENSG00000267273.1;	lincRNA;	CTC-543D15.3;	HERVK3-int;
ENSG00000267284.1;	lincRNA;	RP11-397A16.1;	L1PA2;
ENSG00000267575.6;	lincRNA;	CTC-459F4.3;	LTR13;
ENSG00000267586.6;	lincRNA;	RP11-21F16.1;	HERVH-int;
ENSG00000267659.5;	lincRNA;	RP11-118B18.1;	LTR5_Hs;
ENSG00000267924.1;	lincRNA;	RP11-255H23.4;	HERVK3-int;
ENSG00000268081.1;	antisense;	RP11-678G14.2;	LTR5_Hs;
ENSG00000268566.5;	lincRNA;	RP11-687D19.1;	HERVL-int;
ENSG00000269994.1;	lincRNA;	RP11-276H19.2;	L1PA3;
ENSG00000271119.1;	lincRNA;	CTD-2012J19.3;	LTR5_Hs;
ENSG00000271850.1;	lincRNA;	RP11-16D22.2;	L1HS;
ENSG00000271955.1;	lincRNA;	RP11-444A22.1;	L1PA2;
ENSG00000272635.1;	processed_transcript;	LLNLF-65H9.1;	LTR13;
ENSG00000273247.5;	antisense;	RP11-83A24.2;	HERVL-int;
ENSG00000277851.1;	lincRNA;	RP11-756G20.1;	L1PA2;
ENSG00000278464.1;	lincRNA;	RP11-96A15.1;	L1PA3;
ENSG00000278811.4;	antisense;	LINC00624;	L1PA2;
ENSG00000281131.1;	lincRNA;	SCHLAP1;	L1HS;
ENSG00000282840.1;	lincRNA;	GS1-590J6.3;	L1HS;
ENSG00000282851.2;	lincRNA;	BISPR;	LTR13;
ENSG00000282943.1;	antisense;	CTC-490G23.6;	LTR13;
ENSG00000283003.1;	lincRNA;	RP11-418I22.3;	L1HS;
ENSG00000284634.1;	processed_transcript;	RP11-726G1.2;	L1PA3;
ENSG00000284729.1;	antisense;	AC006115.3;	LTR13;
ENSG00000285051.1;	processed_transcript;	RP11-373E16.5;	HERVH-int;
ENSG00000285201.1;	lincRNA;	RP4-552O12.3;	L1HS;
ENSG00000285300.1;	lincRNA;	RP11-790G19.3;	HERVL-int;
